# Deciphering the regulatory genome of *Escherichia coli*, one hundred promoters at a time

**DOI:** 10.1101/2020.01.18.910323

**Authors:** William T. Ireland, Suzannah M. Beeler, Emanuel Flores-Bautista, Nathan M. Belliveau, Michael J. Sweredoski, Annie Moradian, Justin B. Kinney, Rob Phillips

## Abstract

Advances in DNA sequencing have revolutionized our ability to read genomes. However, even in the most well-studied of organisms, the bacterium *Escherichia coli*, for ≈ 65% of the promoters we remain completely ignorant of their regulation. Until we have cracked this regulatory Rosetta Stone, efforts to read and write genomes will remain haphazard. We introduce a new method (Reg-Seq) linking a massively-parallel reporter assay and mass spectrometry to produce a base pair resolution dissection of more than 100 promoters in *E. coli* in 12 different growth conditions. First, we show that our method recapitulates regulatory information from known sequences. Then, we examine the regulatory architectures for more than 80 promoters in the *E. coli* genome which previously had no known regulation. In many cases, we also identify which transcription factors mediate their regulation. The method introduced here clears a path for fully characterizing the regulatory genome of model organisms, with the potential of moving on to an array of other microbes of ecological and medical relevance.
