## Supplementary Table 1 for "Deciphering the regulatory genome of *Escherichia coli*, one hundred promoters at a time"

#The name of each gene, listed TSS, if the transcription occurs 5� to 3�, and the wild type sequence of the regulatory region.
#The construct sequence, with the oligo and barcode is listed after all wild-type sequences.
	name	start_site	rev	geneseq	ssdiff	offset	notes
0	fdoH	4085867	rev	CATTATGGTATTCTGTTACAAACCCTTCCTGGATGGAGGGAAATTGAGCCAATTCTGGACCTTTGCGGCCCCTTCCGCAAAGAAAAATAACTCCCACTCCCTGCACACGCAGCAAGCGAATGTAAATGGGACGTGACAATGTCGAAACAAGGAGCAATCC	45	158	used a start site offset of 45
3	sdaB	2928035	fwd	TACATATATTGCGCGCCCCGGAAGAAGTCAGATGTCGTTTAATGGGCAAATATTGCCCTTAAATTCTCTTTTACTTTTGATTTACAGAGTAAAGCGTTGGGATAATCTATCTTCCAAGTAGATTATTGTATTTGAGATCAAGATCACTGATAGATACATA	0	0
6	thiM	2185451	rev	TCTGGATGTCGTTCTGAAGGTGCTGGATTCATATATCAAATAATTTATTAACGCGATTGTAAAACTGCCGTTTTTCCTCGTTTACAACGCGTGCGCTGGACATTACCATCCTCCTCTGCGATTTATCATCGCAACCAAACGACTCGGGGTGCCCTTCTGC	-1100000		think suzy�s is wrong
7	yedJ	2033449	rev	TTTTTCCTGTATTCACTGCCGTTGCGCAAAATTTATCTATTTGTTCAAAAAATGATTGAGTCTTGACTGGCTCATCCAATGTGGAAAAATGTGACTTTTATCACATAATAGTACTAAGTCTGAATTTTCCGGGTTATCTCAAAATGGAATACGGTTCGAC	226	-159	used experimental TSS instead of sigma70
9	ykgE	321511	fwd	TCGATTTCCCCATAAAATGTGAGCGATGCCGAAAGAAATAAAATTAGTTATTGCATTTGACGTTTGGATGAAAGATTATCATTTGTCATACAAATGAGGGGTGGTATGTTGCTAGCCAATTAAAAAAGAACGCCATATTTATTGATGATTGATCCCCCGG	0	0
11	sdiA	1996867	rev	GCATAACTCATTAATAACATAAGAGAATGCGATGGCTTGCAAAAGTAATTCATTGCCTGAATAATATAAATTATATATAAATCTTATTTATGTGATAGTTTGAATTATCATTATAAATGATACTCACTCTCAGGGGCGTTGCGGTTTACTATGCAGGATA	10	-159	irrelevant, used one of many start sites
12	yqhC	3155262	rev	GTGTGCAGATTAAAGTTGTTCATTACTTGCTCCCTTTGCTGGGCCAATATGAGGGCAGAGAACGATCTGCCTGATGTTTTTCATTGTGATCGCCAGCGCCCTGGCTCTCAATGCTCATTTCTGCCAATGTCTTGCCTATTTCTCCAGAGTGCTGGAGAAA	-122		used small intergenic region instead of predicted start site
15	yicI	3836664	rev	CCGAATTTATATATTAATTATAGTAAGGCAATGAGCTATTTTTGATAGTAAAAATAAAACAAGTTGATTTGATATATTAAATGAACAAATTAATCTTGATGGCAGTCTGATTATTGGTGAAGTTTATAGTCAGTTTTTTTCGCCAGCGGTTAAAGAAATA	0
17	ybjT	909320	rev	AAACTCGAACAGGCCAAAGGTTTCAGCCTGTATATGCTGCGCGCAATCATCAGCGGACGCGGTGATGAAGTGATCGAACTGGCGAAAACAAACTGGCTAAGGTAAAAAGGGTGGCATTTCCCGTCATAATAAGGACATGCCATGATTGATTTACGCAGTG	0
19	mtgA	3350504	rev	TATGATGAGTTACAAGGGCACAGCACTGTTTTTCAGGCCGCACGCAGTTAAGATAGCAAAACTTAAATGATTTGTTACATGAATCAGTTAAATGTGTGATGCGTACCATTTTTATTAAAAAAATTAATGTGTTTCAGTCAATTGCGAAAGGATGATCACA	673		used TSS before elbB operon
20	aphA	4269355	fwd	ATACAAAAAAAGACAGGAACGTATTTACTGGGTTAAATATAATCATCCTGCTTTTCATCACAAAAACCGCAGATAATCCTTCCTTTCCCCGGCAGCTGGCGTTATGGTCAGATGGTTTTTGCAACAAATCTCACAATAAAAAGTTTCAACATACTGACTA	-59	-59	used experimental TSS, not sure what you used
23	bdcR	4474096	fwd	ACGTACGATAGCGGCACCGATACCACGACTGCCACCGAGGATGAGAACTGTCTTACCTGTAAAAGCGCCCATAAGGACTCCTTGATTTATTATGTAACATGCATTACAAAACTGTTTTAACTTTCTGTCAACAGGTTTTGTAATGGTCACTAAAAAACAA	0	0
24	yncD	1523276	rev	GCGTACTGAATGATGAAACAACAAGCAATGAACCTAACAGTAATGAACCACGCAGGCGCGATGAAAACAGATGACGTAAATGCATGACGACTCCCTTTGATGAACCGATATTTTTGCTGCTTCACAATGCTTCGCTAAGCGTAATCATCGTTACGCTCTT	0
25	rumB	897947	fwd	CGGCGCGGTCGGAATTGTCGGATTTATCGCCTGGTATCTGATGGCTCGCGCAGAAAAACAGCGGATACGCGACATCCAGCGTGCAAGACGTGGCTGAAGACACTAAAATTTGCCAACCTGGCTACATAATGCCGCGCATGTCGCGGCATTGTTTTCATGG	0	0
26	yagH	285350	fwd	TTAATTTAAACAATTAGTTGAGATATATCGTTGGCGTCACAAAAGCAAAATAACGTAATTCGGAAATAAGATATGACCATTGCTGGTTAATTGAATAGCTCATTACACTCCATTAACACGATGTTGTAATTCGGCACACTACATAAGGGTGTAATTCTGA	0	0
27	eco	2303851	fwd	ATTTCTGCTGGTTTGCTCTCTCATTAGAATTTAACACTAAAAGAGCAGGTAAAATTGTCTGAATGTTCTTTAAGTTATTCATAAAGCAAATTAATAAATCTGATGAATATGTTAACCTTCAGCGACATCATCGGTGAAAACCTATAAATGAAGAAGGAAA	54	54	I used the non sigma 70, switching.
28	yfhG	2690181	rev	TGCGCGAGGGCACTGAATTACTGGCTGACCAGGTTGTCGGGCCGCTTACGCCAGAGCAAAAAGAGGTGGTGAGCATTCTTGATAGCAGCAGCCGCAATTTGCAAAAACTGATCGAACAACTGCTTGATTACAACCGTAAACAGGCGGACAGTGCGGTGGA	675
30	htrB	1116709	rev	GTTGTGTAACACTGGCATGGTGTACGGTTCCTGCGAGATGGGAAAGTAAAAATCCGCGGCATGATATAGCAATTATCGATAATTAACATCCACACATTTTACGCTACATTTGCGCATTAAAAATTATTTGTTATTTACAAGCGCGGCAATTTCGCCCAGT	0
32	iap	2876547	fwd	AACGGAATAACGATTTGGCAAAGCTAATATCAAAAAGTGCTTAAGGCACCGGATTTCGGGCGTTTAGGAAGATTTGAAATTGTTTTAGCGCAGCGGCAGTTTCATACTATGGCGGTAAAAAAATTTGCATGGTATTTAAGGACTCACTATGTTTTCCGCA	3	3	inconsequential
33	ygjP	3235915	fwd	TAGCGGGTTAACGTCATCCGTCGCCGGAAAACGTTGTAGTGTCAGTGAACGGAAACCGTTGTCTAAGTGGCTCATCGGCCCTCCTGAATGATAAAATTTCGACATTGCCCCTGAAAAGGGTGCGTGAGTATACCCTTTTTCTCTTTTTCGTGGGCGGTTA	-45	-45	I used 45 bp upstream of gene
35	yedK	2009866	fwd	ACCTTTGTATCACATAGATTTTACCCGCCCCCACTCCTATTCTTTTCAGTATGATCTCAGGAGGTTTCTATGTGTGGACGCTTTGCCCAATCCCAAACGCGTGAAGATTACCTTGCGCTTCTCGCGGAAGATATTGAACGCGATATTCCCTATGATCCCG	45	45	I used 45 bp upstream of gene
36	holC	4484273	rev	ACCTACACAGCACTGAACTCGTAGGCCTGATAAGACACAACAGCGTCGCATCAGGCGCTGCGGTGTATACCTGATGCGTATTTAAATCCACCACAAGAAGCCCCATTTATGAAAAACGCGACGTTCTACCTTCTGGACAATGACACCACCGTCGATGGCT	0	159
38	aegA	2585570	rev	ACGCAATTTAGTCAGTGATGGGATTATTTGATCTGCCACAGTTTATAGCGAAATAGTTACTTATTCTGGGCACATGAACATTGCCGATTCCCCTGTAAGTCGGGTAATAACAACACTCATATAAAGAATAAGGTTTTTACAACCAAAAAAGAAGGTCGTT
40	rapA	63358	rev	GATAATTTTGCTACACTTATGACCGGGCAACTTGGGCTATTTTGAGCAAAAAAAAGAGTTCGCCAGATACCATTTTGATGCGTGACGAATGCTTTGCCATCCAGTACCATAGCGCCCTTTCCATTCCTGGACCTGAATAACACCACTACCTCATAAGCAC	0	159
41	dusC	2230395	rev	CAGCGAACTCAGGCATACATCAAGCATAGAGAGGGATTGCAGTTTGCAGCAATCCCTCTTTGCAGACCTTTAATCCGCTGACCATAGGCGCTAACATAGCGCCTCATTTTTTTGCGGGTGATGATATGCGTGTGTTACTGGCACCGATGGAGGGAGTGCT	0
43	fdhE	4081359	rev	CGTGATTATCTGGCGTCCTTATTTTGCGCCTGCTTTCTCAATCCCGGTGATCCGATTCGCGTTAATGCTGCATTCATTTGCCGCAGTGGCGTTAATTGTGGTTATCATGGTGCATATCTACGCCGCCCTTTGGGTGAAAGGCACGATTACCGCCATGGTG	-2	159	inconsequential
44	dnaE	197026	fwd	GGTGTGCCTGGCGTACGTCCGGTGGTTGGCGAAATAGCAGCCAATTCGATAGCTGCGGAAGCACAAATTGCACCAGGTACGGAACTAAAAGCCGTAGATGGTATCGAAACGCCTGATTGGGATGCCGTGCGTTTGCAGTTGGTCGATAAAATTGGCGATG
46	ycgB	1237285	rev	TATCCAGCATAAAATTCCGTTCAGAAGCGGATTAGTGGCACTCTGATAATAAGAAATCGCAAAGAAAAAAATTCTCCGGCGACGCGGTTTTTAACAGGTGTTCTATGCTTGAAATGAGGTGCTCCACACAGAGAGCGCCGACAACAATGAGGTGCGCGTA	0	159
47	yehS	2212241	rev	CAGGAGATTCGTCTGGAAGATAACGGCCAGGCCGAGTTGATTTTGCGTAATGGCTTAACCGTGCCGGTCAGCCGCCGTTATCTGAAAAGCTTAAAAGAGGCGATTGGCCTGTAAAAGACTGCTAAAATGGCTTTTTGCCTCATCAACACCTGAAGGCCTC	15	-159	Used 45 bp from gene start
48	yeiQ	2266214	rev	GAACGATACGTGATTGCAACTGCTGGCGATCATAGCGTGGAGCGTGTACATGATGCGGGAGCGTAACGGAGGCGATTGTATTCATAGGAGTCACGTCTTAGTAACGATTAATTAACAACGACAGTGTAAAGTTATATGACAGCAATTGAAATTGGTCTGG	0
49	ydhO	1734357	fwd	CTCTGATGCCGGCAAACTGGCGTATTTATAACCATTTTTAGCTTTCACTGCTGCATTTTTTTGCGCTCGCCAACGAAACGTATTTTTTAACAATAAAAGCTATTAACTTTCTCTTCTTCTATGCATTAGAATCATCAAGTTTTGTAAATCAGACGCAGGC	0	0
51	hslU	4122354	rev	GTGAAAGGCAAAGAGAACGCAGACAGCACCCTCAATCGGTTGAAGATGGCGGGTCATACAAACTGCATTCGGCTCGCCGCCGGGGGTTGAAACCCTCAAAATCCCCCCCATCTATAATTGCATTATGCCCCGTACTTTTGTACGGGGTTTGTACTCTGTA	0
52	ymgG	1223097	rev	ATTGCGTTAACAGTCAATGACACTTCTTGAATAAAAATATTGTCAATCAATGAGTTATTCCTCATTTAAGATTATTCTCATTCACGTAAAAAACATAATTCCTATCATCACAGCCACGCTCATTTTGAATTATCTGAATAATAGCGAGCGTTCTTTAGTT	109	-159	unsure what you did here.
53	rlmA	1907086	rev	AATACGCTTCAATCTCGCTATAAAGCCTCGTCGAATGCGAGGCTTTTTACTATGCTTTATCTTCGCTCCTGGCGTTCGGATATTTGCCCGCCGCGTGATTCGCGTTACACTTGCGGCCTTTAGTATCCTGCCGGAGTTGTCATGTCTTTTTCCTGTCCAC	0
55	modE	794644	rev	TATAGTCATGAGACTATTCTAACCGCTAAGCACAGAAAAGCACTCCCCTTTTGTGCGGTCAGCTTTGCGTGGCGTTCGTTTTCCGTCACAATAAGACTTTTGCCAGGACATTGTTATGCAGGCCGAAATCCTTCTCACCCTTAAGCTCCAACAAAAATTA	0	159
57	ycbZ	1018330	rev	CAGCTTTTTAGGCCAGTGAAGAAAAGAATCTCCATCCTGTGAGCTTTAACGCCCATGCCAGGAGTATTGTCGGTGCTTTCTACGTGTGCTGTAGTGCCGGTTACGGTATAATCGCGGCTTTGACAACAGACTAAAAAACATCAACTTTGACCATTACGAA	-130		you used predicted start site over experimetnal TSS
58	yajL	443748	rev	AAGGGCATCATACTTCAGCAGAAGATTTGCGTGATTACGTGATGCAGGTGATTGATGCCACAGCGGAAAATATCTCGTCGATGTTGCAGGATATCCGCGCGCTGCGCCACACTGAAATCGACTATATCAATGGTTTTCTCTTACGCCGCGCCCGCGCGCA	0
59	yecE	1950778	fwd	GCGCTGGAACGCCTCGTTACCACTTTATATCGGGCCTGAAATCAGACTCTACGCCAGTTTGCTATAAAGGTGTTGCCCGAACTCATAAAAATTAACAAAATTTGTCGTTCCGCCATCGGCTAATCGCATTAAGGTGTGAGGCACGATTTTGTTTTTTCAG	18	18	picke sigma 24 instead of 70 changing.
61	ybiP	904523	rev	CAACGATGGTCTGGCCTTCCAGAGTTGGGGTTGTAGAAAATTGCATGATCGATCTCCTTGTTTGCTAAGCCTTCGATCTCAAAAGCATTATCAGACTGATACGCTATTATTGAAAGGATATCATTATTATCGTAGAACGCTTTCAGAGCGATCGCTTATA	51897		I did ybjP instead of ybiP
62	ybjL	889945	rev	ACACATTTTTCGCCAGTGTGGCGTTCAGTAAGATAAAGCCGCTTCGCATTCCATGCTAATATAGGCCAACGCAATTCATATAGCCGTTGATACCTAATGTGATTACACTAGTAAAATATATTGTTACTTTACTATCGTTTAGGTGCGCTGAATGAATCTG	7	158	inconsequential
63	ygdH	2926272	fwd	GATTTTGTCCCATCGACCACAAGACTGGTTCGGCAATAAATTTTTTCTCAATTTTGCGTGCTGGATTCACGCAGAAGGTTGTGAAAGGTCATCAGGCAGGGCTATTGTAATCAAAGGGAATGACGATATTCGTCCCATAAGGAGTTTTTCTTGATTACAC	-36	-36	I used experimental TSS
64	pcm	2870686	rev	CGGTAGCAACTTGCAGGGGGCGCAGCGCTGGGCGCAAACCAATACTCCGGTGCGCGATCGCAATAAACGGAGTTTTTGGTTGTCGGCAGCCCGCAGTGCGTTGTTTAATCAGATTGTTGCTGAGCGCCTCAAAAAAGCAGACGTTAATCAAGTTGTTGAC	0
65	rcsF	220022	rev	CGGCGGAGCTGTTAAAGGCTGGTAATTTTTAGGCTGTTTCCACAATTTGTAATATCATTCAGGACGGGCGCTTGCCCGTCTTGTCATTTTTACAAGCTCCTGATTCAATATTGACGTTTTGATCATACATTGAGGAAATACTATGCGTGCTTTACCGATC	27	158	I used exprimental TSS
66	sbcB	2082728	fwd	AAAGTGCAAGAAAATGTGACTACCCTCTCATTTTTATCTGACATGATCTGTTGCCACTCGCTGCCAAATTGTGGCGCTAAAGCTGATTAGCACGGTGATATTTGATACTCTGGCAGACAGCAGAAATAACGGATTTAACCTAATGATGAATGACGGTAAG	0	0
68	ygeR	2999918	rev	AATATTTTGCTGATGATACTTCCCTTTGCCAAATGAAATTAACCTCTTTCTCTATTACCACGTTTTTCCAGAAGCAAGAGATTGGGTATCAAGAGGCTGGCTGCTATGATAAGGCGTCTTGTTTTTTAAGCGAGGAAAGATTTTGAGTGCGGGACGCCTG	-121	159	used experimental TSS
69	mscK	486492	fwd	CACGCTTCGTAATCCTGCCACTAACGAATAACCCTGAATCTGACTCCAGGATTTTTCCTGGACATTTTCGTCGTTGCTATTCTGGTTCACTGCGTCGTGATATTCTTGCGGTTTGACTTTTTCAGGTCGTTCTTCAGGTTCAGAAACCTTCATTCATCAT	0	0
70	mscS	3069871	rev	TGATATCTGTCTGAGCCCCGCTCTGCGGGGATTTTTTCGCCAAAAGCAAGGTGATTCAGATGAGAAATCTGTGATCTATTTGGCAAAATTATGCTTTATTGTTTACCCTTGTCAGACTGCCCGTCATAAGGCGGCGGAGTGTATTTCTCCATTTTGAGTC	0
71	ynaI	1395973	rev	AGATGACAAACATGATCTCATATCAGGGACTTGTTCGCACCTTCCTTAGCTAATGTTGCTACTTCCTTCCCTGACTATTGATGATCTGAATGAATTGTCGCGGTAAAATAGCCCCGCCAGGGGTTTCCGGCATGACGACAATTATCTGGAGGAGCCTGAT	0	159
72	ybdG	604684	rev	CGCAAAACATCACCTTAACCGAAGTGTAATTCTCTCTTGCCGGGCATCTGCCCGGCTATTTCCTCTCAGATTCTCCTGATTTGCATAACCCTGTTTCAGCCGTCATCATAGGCTGCTGTTGTATAAAGGAGACGTTATGCAGGATTTAATATCCCAGGTT	21	-158	used experimental TSS
73	hicB	1509221	fwd	GTTTCTTGAGGTTATTATTCAGTTTTGCAAATTAGCGCAAAGAAATTCTGGAATCTTCCTTCCTGATTTTGCATTGCATTCTGCCGTTGCGGCGATTTAGTGCTATTTTCGAGCAAATTACACACGGAGGTAAACACTAATGTTTACTTTGTTGATATAC	0	0
74	arcB	3353049	rev	AGGGATCGGCGCTGGGACGTCCGTGGCTACCTCCAACGGAGTAGGTCGTTGAGGGGAATTCCGCATTTCTCACACAATTTATAACGTAACTGTCAGAATTGGGTATTATTGGGGCAGGTTGTCGTGAAGGAATTCCCTAATGAAGCAAATTCGTCTGCTG	0
75	minC	1226139	rev	ACAAGGGTATTTTTTAAGCTATGAATCAGCGCCATTTATCACAGAATAGACTTTTACTCTGAATAAATGGGAGGGTGACTTGCCTCAATATAATCCAGACTATAACATGCCTTATAGTCTTCGGAACATCATCGCGCGCTGGCGATGATTAATAGCTAAT	59		used experimental TSS, not sure what you used
76	ybeZ	693469	rev	ATTGCCCGTACCCGCAAAGAAAACGACCTTGGCGTGGGTTATTATCAGCCGTAATTCTCAGGCCTGCCGTTCCGGTGGGCCTTGTTTTTTCTCTCTTTATCCCCATCTTTATTGCAATGCTTGCGCCTTTTTCCTGTGGCGTGAATAATTTCCTTATAGG	0
77	ydjA	1848700	rev	ACACCTGTCACAGGCGCAATAGATGTGGTTATCGTAATGACCCAACCGGTACTTGTCAGCAGGAATTGCGGACTGTGCTGTAACAAAATCCACTCTCGTGTTAATTTTGTGAATAAATATCACGACAGGAGTTAATCAAATGGATGCACTCGAACTATTG	0	158
78	yggW	3096620	fwd	CCGGTTGACGGCCAGGCCAACAGTCATCTGGTGAAGTTTCTCGGTAAGCAATTCCGGGTTGCCAAAAGCCAGGTGGTGATTGAAAAAGGCGAACTTGGCCGCCACAAACAAATTAAAATCATTAATCCGCAACAAATCCCGCCAGAAATCGCGGCGTTAA	0	0
79	acuI	3403446	fwd	TCCTTGTGTTAACTCCGATAGTGAGGAAGCGGGCATACTAGCAAATCAGATTTATCTCGCAATTTATTGCGCTTCATCGGCTTTGCTTTTCCATTAGCGAGTATAGTCTTCAGAAATTATTTTCCAATCCATCATGCACATGAGGACCACTTATGCAGGC	0	0
80	yehU	2214673	rev	GTGCATCTATAGGGTGATTTTATTTTTGCCAGGCGATTTTGAGTGATCGTACTCACGAATTCTCATTTTTCTGCAAGAGTTCAAAGAAAGTTAAACGCAGGCAATGTATGTTACGCGTTTTAAAGGGAAGTGTGGTTTGCGGGTATGTACGATTTTAATC	0	159
81	yehT	2212969	rev	GGGATGAATCTGGTGGATAAGCGTTTACGTGAACGGTTTGGCGATGACTATGGAATAAGCGTCGCCTGTGAGCCTGATAGTTACACCCGAATAACGTTACGACTACCATGGAGGGACGAGGCATGATTAAAGTCTTAATTGTCGATGATGAACCGTTAGC	0	159
82	ybiO	845736	rev	CGGCTGATCTTTATCGACAAAGGCCGGATTGCGGAAGATGGCAATCCGCAGGTGTTGATCAAGAACCCGCCGAGCCAGCGCTTGCAGGAATTTTTGCAGCACGTCTCTTAATAAGACACATTGCCTGATGCGCTACGCTTATCAGGCCTACAGGATATCT	227		used experimental TSS, you used predicted, we should check over this one.
83	mscL	3438001	fwd	TCTTGTAATTAATAAGGCGTCTAATGACGCCTTATTATTTCCCTTTGATTATCAAGGATTAATTAAATTCATTCCTGGCAGGAAAATGGCTTAACATTTGTTAGACTTATGGTTGTCGGCTTCATAGGGAGAATAACATGAGCATTATTAAAGAATTTCG	0	0
84	zapB	4118427	fwd	CATTTTCGATTGATGTGGATTATGTCACCAGGAGAAGGATGAAAAGTGTGGCAAACCGTAATCTGCAAGGCGTGCCGCTGGACAGCGATGGCGCGGCTTCATACAATCGGAGCTAACTAAAGTGCGCTCGTATTTATTAAGGCGTCACCGGTAATCGGGA	41	41	used experimental TSS, you used predicted, we should check over this one.
85	WaaA-coaD	3808516	fwd	AAAAATACAAAAAAAATGAAGATGTAGCGGCAGATCAGACCAAACTGAAGCTATTTAAGTCAAAAACGGGAAAAGTAATGGTAAAGCCACAGCTAAATACATAGAATCCCCAGCACATCCATAAGTCAGCTATTTACTATGCTCGAATTGCTTTACACCG	0	0
86	coaA	4175107	rev	TAAACCATAATTCTTTTTATCAGATGGAATATCTGTCACATTGCTTTTCAACGATAGCTTCCTGGCAGAGATTTTTTCTTATTATTCCTCCCCATCTGGTGTTACCCTCCTGCCCATTAACCCATTCAACAGAACTGTGACGCGCCATGGCAAATATCGC	0
87	yjjJ	4621716	fwd	ATTGTGTTTCGCTGCAAGGCGATTGCCTTGTGAAGCCGGAGCGGGAGACTGCTCCGGCTTTTTAGTATCTATTCATTTTTCTCTCCAGCTTGAATATTTTCGCTATACTTTTCAGTGAAATGTGTTAATAAATCTATTCAAGTATCTATTCACGAATCTA	0	0
88	groSL	4370616	fwd	AAATTGCGATGAAATGTGAGGTGAATCAGGGTTTTCACCCGATTTTGTGCTGATCAGAATTTTTTTTCTTTTTCCCCCTTGAAGGGGCGAAGCCTCATCCCCATTTCTCTGGTCACCAGCCGGGAAACCACGTAAGCTCCGGCGTCACCCATAACAGATA	0	0
89	pyrLBI	4472553	rev	AATCACATCAAATAAAAATGCATATACCTTGACTTTTAATTCAAATAAACCGTTTGCGCTGACAAAATATTGCATCAAATGCTTGCGCCGCTTCTGACGATGAGTATAATGCCGGACAATTTGCCGGGAGGATGTATGGTTCAGTGTGTTCGACATTTTG	0
90	rplKAJL-rpoBC	4178354	fwd	TCGTGCGACCCCGGTAGAGCTGGACTTCAGCCAGGTTGAAAAAGCCTAACCCAGCGATCAAAAAAGCGGCGATTTAATCGTTGCACAAGGCGTGAGATTGGAATACAATTTCGCGCCTTTTGTTTTTATGGGCCTTGCCCGTAAAACGATTTTTTATATC	0	0
91	yodB	2042294	fwd	AATAACGGATTCCATACACAATACGGCCAACAGAGAAAGATACCTGTGCTCACGCCATTGCTTATATTGGCTGGTTACAATATGCACTATCAATTTTTTAAATAACAAATTATTAAAACCACATCTGTATAAGGAATTTTTAAGGTTCGTGGGATAGCTT	-14	-14	this is inconsequential
92	atpIBEFHAGDC	3922525	rev	GAACAGGGTTAGCAGAAAAGTCGCAATTGTATGCACTGGAAAAATATTTAAACATTTATTCACCTTTTGGCTACTTATTGTTTGAAATCACGGGGGCGCACCGTATAATTTGACCGCTTTTTGATGCTTGACTCTAAGCCTTAAAGAAAGTTTTATACGA	0
93	msyB	1114213	rev	TATTCAACGCAGTCTATTCATGGAACAGTCTACGTCGTCGTCGAATACCCCAGGTATCGAACTGATTTTTCGCCTTTCATACTTGCAAAAGCGGAGAATCAGCTATCCTTTTCCCTGAAACCTCATCAACTCAAAGGGAGAATCGTGATGACCATGTACG	0
94	ndk	2644913	rev	ATTTGTCATGCAATAGTCTGTTTTGTCCCTGATTGTTGCTAAAACTCATTTTATTTTAAAAAAATGTTACCTTCATCAATAGTCAACGGCCCTGTTGCTCATTATAATCCGCGCCATCTCGTACGCTGGTACAGACAACAACAGAACAATTTACAGAGGT	-47		used experimental TSS over predicted.
96	thrLABC	148	fwd	CTCTGTGTGGATTAAAAAAAGAGTGTCTGATAGCAGCTTCTGAACTGGTTACCTGCCGTGAGTAAATTAAAATTTTATTGACTTAGGTCACTAAATACTTTAACCAATATAGGCATAGCGCACAGACAGATAAAAATTACAGAGTACACAACATCCATGA	0	0
97	tig	455077	fwd	CTCATAAAAGTGATGCCGCTATAATGCCGCGTCCTATTTGAATGCTTTCGGGATGATTCTGGTAACAGGGAATGTGATTGATTATAAGAACATCCCGGTTCCGCGAAGCCAACAACCTGTGCTTGCGGGGTAAGAGTTGACCGAGCACTGTGATTTTTTG	-45	-45	was trying to get both start sites, we should look at this one.
98	tff-rpsB-tsf	189712	fwd	ATTTCGCCAAACGTGCCACTGAAGGTTTTCTATAATAGAAAATTCGACGTCTGATGCTGTACACAGCGCCAACAATTATTGGTGTCCACGACGTATTTGTGGTATAAAGCGCGCCGGACTTCCGATCCATTTCGTATACACAGACTGGACGGAAGCGACA	0	0
99	maoP	3948058	fwd	AGTTTTTAACAATTCCGTATCCACAGTGCTCTCCGCAAAATTATTTGTCGTTATGATTTAAATGTTTTGTTTTACACTCTGTCAAGCGTAACTAATACTCCGCGCCATAACTAGCTCGGTCAAAGAATTAGGAGCGTGCAGGATGGCGGAAAGCTTTACG	-28	-28	used experimental TSS, not sure what you used
0	poxB	911076	rev	TCTCGCATAATCGCCTTATGCCCGATGATATTCCTTTCATCGGGCTATTTAACCGTTAGTGCCTCCTTTCTCTCCCATCCCTTCCCCCTCCGTCAGATGAACTAAACTTGTTACCGTTATCACATTCAGGAGATGGAGAACCATGAAACAAACGGTTGCA	0	159
1	rspA	1655186	rev	GACAAAAGGTATTCTATTTCATCTTTTGTCAACCATTCACAGCGCAAATATACGCCTTTTTTTGTGATCACTCCGGCTTTTTTCGATCTTTATACTTGTATGGTAGTAGCTCAGTTGCGTAGATTTCATGCATCACGACAAGCGATGCAAGGAATCGAAC	45		you used start of gene, I used 45 bp upstream
2	mscM	4390638	rev	GCTCGGCTGTATCACTTCCCGCACGGCGGTGATGTGATTGACTCCCCAGGAGTGCGTGAGTTCGGCCTCTGGCACCTGGAGCCGGAACAAATCACTCAGGGCTTTGTCGAATTCCATGACTATTTAGGTCTGTGTAAATATCGCGATTGCAAACACGATA	0
3	arcA	4640508	rev	AAACTGTTAACGTGCTACAATTGAACTTGATATATGTCAACGAAGCGTAGTTTTATTGGGTGTCCGGCCCCTCTTAGCCTGTTATGTTGCTGTTAAAATGGTTAGGATGACAGCCGTTTTTGACACTGTCGGGTCCTGAGGGAAAGTACCCACGACCAAG	0
4	tar	1972716	rev	CCCGATTTCCTCAATTGAAATGAACCCGATGATCTGCGCATCGGGTTTTTTATTTCAATTTCGCGGCGGGTGGCATCAGCAATAAAGTTTCCCCCCTCCTTGCCGATAACGAGATCAACTTGTTTTCAGGAAGGTGCCTTATGATTAACCGTATCCGCGT	0
5	dpiBA	652172	fwd	TATTTAATGATTTTAAGTTTTTTAATTAATGTAATTACGAAATGACTCGCAGGTTTAAGTGATTTAATTGATTTAATGAATAAAATTTGCCACGATCATAATTAATATCTATGTATTTTGATTCAACATTTTAATTACATCCGTCAAAGAGGCTCGGGAC	0	0
6	araAB	70075	rev	GTCCACATTGATTATTTGCACGGCGTCACACTTTGCTATGCCATAGCATTTTTATCCATAAGATTAGCGGATCCTACCTGACGCTTTTTATCGCAACTCTCTACTGTTTCTCCATACCCGTTTTTTTGGATGGAGTGAAACGATGGCGATTGCAATTGGC	0	159
7	araC	70241	fwd	ATCTTATGGATAAAAATGCTATGGCATAGCAAAGTGTGACGCCGTGCAAATAATCAATGTGGACTTTTCTGCCGTGATTATAGACACTTTTGTTACGCGTTTTTGTCATGGCTTTGGTCCCGCTTTGTTACAGAATGCTTTTAATAAGCGGGGTTACCGG	0	0
8	xylF	3731069	fwd	AATTGCGCAACAAAAGTAAGATCTCGGTCATAAATCAAGAAATAAACCAAAAATCGTAATCGAAAGATAAAAATCTGTAATTGTTTTCCCCTGTTTAGTTGCTAAAAATTGGTTACGTTTATCGCGGTGATTGTTACTTATTAAAACTGTCCTCTAACTA	0	0
9	xylA	3730807	rev	CCCAGTTTCATCATTCCATTTTATTTTGCGAGCGAGCGCACACTTGTGAATTATCTCAATAGCAGTGTGAAATAACATAATTGAGCAACTGAAAGGGAGTGCCCAATATTACGACATCATCCATCACCCGCGGCATTACCTGATTATGGAGTTCAATATG	0	159
10	dicA	1647979	fwd	TTGTTAGTCATAACTAACAAGATAGATGTTAACAAAAACATAGTCAATACGATTTAGCATTAGCTAACTATGGAAACAAAAAATTTAACTATCGGCGAACGCATCAGGTATCGTCGGAAAAACCTCAAACACACCCAAAGGTCTCTTGCTAAAGCCCTGA	45	45	Used 45 bp from gene start
11	dicC	1647876	rev	TGAGGTTTTTCCGACGATACCTGATGCGTTCGCCGATAGTTAAATTTTTTGTTTCCATAGTTAGCTAATGCTAAATCGTATTGACTATGTTTTTGTTAACATCTATCTTGTTAGTTATGACTAACAATAAAGGTGTTTTAAATGCTTAAAACTGACGCTC	0
12	dicB	1649597	fwd	GAACAGTTAAAACCAAAAACAGTGTTATGGGTGGATTCTCTGTATCCGGCGTTAATTGTTAACTGGTTAACGTCACCTGGAGGCACCAGGCACTGCATCACAAAATTCATTGTTGAGGACGCGATAATGAAAACGTTATTACCAAACGTTAATACGTCTG	0	0
13	ompR	3536707	rev	GGCGTTTTCATCTCGTTGATTCCCTTTGTCTGTTTGATAATGCGCACATTGGGTATAACGTGATCATATCAACAGAATCAATAATGTTTCGCCGAATAAATTGTATACTTAAGCTGCTGTTTAATATGCTTTGTAACAATTTAGGCTGAAATTCATACCA	68	-159	I used p1, you used p3, we should look at this one.
14	xapAB	2524910	rev	AGTTTTTACCGTGGATTAATAGAGAAAAGATATAAATCCATCGATATCGAATCGCTATTGAATGCGTGAGAAAAGTGTATTGGTAAGAGCCGGGACAACCTCGCTATAAAAAGGCGTTAGATTCCACCCTACAGAAAAAGGATATGTATGTCTCAGGTTC	0	158
15	ilvC	3957912	fwd	GTTTTCAGATCGCGTAAATCCACAGGGACAGCCCTCGATGTTGACGTTGCAAAAATTGCAATGTGACGTTGTGAATATATCAATTTCCGCAATAAATTTCCTGTCATATAGTGAATTCAATCTCGCAAACGCGAACCGAACAATAAGAAGCACAACATCA	0	0
16	asnA	3927129	fwd	ATGCGGATTGATGATTCATTCTATTTTAGCCTTCTTTTTTAATGAATCAAAAGTGAGTTAGGCTTTTTATTGAATGATTATTGCATGTGTGTCGGTTTTTGTTGCTTAATCATAAGCAACAGGACGCAGGAGTATAAAAAATGAAAACCGCTTACATTGC	0	0
17	idnK	4494597	fwd	CGTCAGAAAATTGTTACATTACTATGTTACGCATAACGTGATGTGCCTTGTAATTCTTATCAGTAGAAATAAAAAAACGTGAAATTATTATGCCGCCAGGCGTAGTATCGCAGCAGGTAAGATGATTCAGGAGATTTTAAATGGCGGGTGAAAGCTTTAT	0	0
18	dinJ	246533	rev	TAATAAACCATTATTATAAAATTAACATATATATTTCAGTTAATTATGTAAAAACATCCGTTTATTAAATTACTCATGGATTGTCGCTGTTGCTCATTTGAGCTACAATTCAAGCTGAATAAATATACAGCACAGGAGATACCCCAATGGCTGCTAACGC	-82	-159	used experimental TSS rather than predicted.
20	yjiY	4591397	rev	AAATATGTGATATGAATCACATATTTATCGTCACTTAAACGACGCCTTTGCCGCTCAACCGCAAAACTGACCGCTTACATCCCTAAAATAACCACTCAGTTATTTACCTTACTTTACGCGCGCGTAACTCTGGCAACATCACTACAGGATAGCGGTCAAT	30		I made a mistake here, making the change.
21	motAB-cheAW	1977302	rev	ATTTTATTACCCACGCTCACCAGCCTGTTGGCAGCTTTGCCTGCAGCTTATGTCAACCGCCATCCCGGGCAGTAAAAAGACGTAAACTTTCCCAGAATCCTGCCGATATTATCCCACAACTGCTGGATGAACAGAGAGTACAGGCTGTTTAACTGATACG	0
22	ftsK	933138	fwd	ACACGGACATACGTTGTTATGGAAGAAGTCAAGCAGAGTAATCGTCTGGTTATTAAGACGCGCTAACACGGAACAGGTGCAAAATCGGCGTATTTTGATTACACTCCTGTTAATCCATACAGCAACAGTACTGGGGTAACCTGGTACTGTTGTCCGTTTT	0	0
23	cra	87969	fwd	TCTCAATGCGCAATTTACAGCCCAACATGTCACGTTGGGCTTTTTTTGCGAAATCAGTGGGAACCTGGAATAAAAGCAGTTGCCGCAGTTAATTTTCTGCGCTTAGATGTTAATGAATTTAACCCATACCAGTACAATGGCTATGGTTTTTACATTTTAC	22	22	used experimental TSS over predicted.
24	uvrD	3997907	fwd	CTTGTTGGATCAGACCGGAAAATGGCGATCTGATGCAAACCTGGGACAGCCGTTTACTGCCGCATCTGGAAATTTCCCGGTTGGCATCTCTGACCTCGCTGATATAATCAGCAAATCTGTATATATACCCAGCTTTTTGGCGGAGGGCGTTGCGCTTCTC	-64	-64	used p1 over p2, should look at this.
25	adiY	4338042	rev	AACAAAAATGTCATACTTTTTGCGCGGCCCCACCCCGCGCTTTTTTTTGCCTGTTATTTATCCTGTAAAAAAATATGTACATGAGAAATTACTATAAAAATTTGTACTATTAGTAAAACTCGTTATTTTTATGCATGTTTATATTCATCATACAATTATA	0
26	znuCB	1942634	fwd	GTGTTGCACCTCCCCAGAGAGCGGCGGATAATGCTGCGAAAAGAAGCGTTTTTTTATGTAACATAATGCGACCAATAATCGTAATGAATATGAGAAGTGTGATATTATAACATTTCATGACTACTGCAAGACTAAAATTAACATGACAAGTCTGGTTTCC	0	0
27	znuA	1942661	rev	TTGGCCCAAGTAAAGTCAAAATTTTTCCAGGTTTAAGTTCCAGCGACACATCAGAGAGGACGCGGCGTTGGCCAAAAGAAACCGAGACATTTTCCAGGGAAACCAGACTTGTCATGTTAATTTTAGTCTTGCAGTAGTCATGAAATGTTATAATATCACA	0	159
28	zupT	3182433	fwd	TGCCAGCTGCGGGTATACAAATTATCTTCCAGCACGTTCATCGGACTACCGTGACCTAAAAACAATGCTGGCATACGTGTTGAAGACATGATGATATCCTTAACTAAAGGTGTCATTTTGATATCCTCACAATACGCTTGTTCGGCGGAGTAAGAACCCG	0	0
29	pitA	3637612	fwd	TGCCTGAATTATATAAGATAATTATTTTTTGAGTGAAATCCATACAGGGGGCAAATCAAAAAAAGTCTATATTTCACTTTGCCCGCGCCGCGAAAGTCACTGATAATGCGCCGCGTTCATGTCCTCAAAATGGCGTAACGTCCTATGCTACATTTGTTTG	0	0
30	ecnB	4376509	fwd	GAAGACATCAAACATCTCGGCAACTCCATCTCTCGCGCTGCCAGCTAATTTTTCTTCTCTTCCGAAAAATCATCAGATTCCCATCATTTTTGGCGATGTTGTCTATTATTAATTTGCTATAGGCAAACATAAATAACATTACCTAAAAGGAAGACGTTAT	0	0
31	leuABCD	83735	rev	ACTTTAACCACCGCAGCACAATTAGCTAATTTTACGGATGCAGAACTCACGCTGGCGGGACGTTTTTATTGCGTCAGGGTTGACATCCGTTTTTGTATCCAGTAACTCTAAAAGCATATCGCATTCATCTGGAGCTGATTTAATGACTCACATCGTTCGC	0
Construct sequences (mutated oligos, barcodes, and intervening sequences).
genes
fdoH,sdaB,thiM,yedJ,ykgE,sdiA	TTCGTCTTCACCTCGAGCACGCTTATTCGTGCCGTGTTAT	Mutated Wild Type Sequence	TACTTTTGATTGCTGTGCCCTATTAGGCTTCTCCTCAGCGCTAGTCACTGGCCGTCGTTTTACATGACTGACTGANNNNNNNNNNNNNNNNNNNN
yqhC,yicI,ybjT,mtgA,aphA,bdcR	TTCGTCTTCACCTCGAGCACTTTGCTTCAGTCAGATTCGC	Mutated Wild Type Sequence		GTTCAATCACTGAATCCCGGTATTAGGCTTCTCCTCAGCGCTCCTCACTGGCCGTCGTTTTACATGACTGACTGANNNNNNNNNNNNNNNNNNNN
yncD,rumB,yagH,eco,yfhG,htrB	TTCGTCTTCACCTCGAGCACGTCGAGTCCTATGTAACCGT	Mutated Wild Type Sequence		CAGGGGTCGTCATATCTTCATATTAGGCTTCTCCTCAGCGGGACTCACTGGCCGTCGTTTTACATGACTGACTGANNNNNNNNNNNNNNNNNNNN
iap,ygjP,yedK,holC,aegA,rapA	TTCGTCTTCACCTCGAGCACGTAAGATGGAAGCCGGGATA	Mutated Wild Type Sequence		CACCTCATAGAGCTGTGGAATATTAGGCTTCTCCTCAGCGTCGGTCACTGGCCGTCGTTTTACATGACTGACTGANNNNNNNNNNNNNNNNNNNN
dusC,fdhE,dnaE,ycgB,yehS,yeiQ	TTCGTCTTCACCTCGAGCACGGTGTCGCAACATGATCTAC	Mutated Wild Type Sequence		CGGTTCCTAGTCATGTTTGCTATTAGGCTTCTCCTCAGCGCCAATCACTGGCCGTCGTTTTACATGACTGACTGANNNNNNNNNNNNNNNNNNNN
ydhO,hslU,ymgG,rlmA,modE,ycbZ	TTCGTCTTCACCTCGAGCACGTGCTAAGTCACACTGTTGG	Mutated Wild Type Sequence		TTGTACTAATCTCGTCCCGGTATTAGGCTTCTCCTCAGCGTATCTCACTGGCCGTCGTTTTACATGACTGACTGANNNNNNNNNNNNNNNNNNNN
yajL,yecE,ybiP,ybjL,ygdH,pcm	TTCGTCTTCACCTCGAGCACTCTAAACAGTTAGGCCCAGG	Mutated Wild Type Sequence		TTATGTTCACAACTGGCGTGTATTAGGCTTCTCCTCAGCGGAGTTCACTGGCCGTCGTTTTACATGACTGACTGANNNNNNNNNNNNNNNNNNNN
rcsF,sbcB,ygeR,mscK,mscS,ynaI	TTCGTCTTCACCTCGAGCACGTCTTTATACTTGCCTGCCG	Mutated Wild Type Sequence		TGGAACTGATTTGGCCTTTGTATTAGGCTTCTCCTCAGCGAGTATCACTGGCCGTCGTTTTACATGACTGACTGANNNNNNNNNNNNNNNNNNNN
ybdG,hicB,arcB,minC,ybeZ,ydjA	TTCGTCTTCACCTCGAGCACCACCGCGATCAATACAACTT	Mutated Wild Type Sequence		TATAGTTCCTCCCATGCACCTATTAGGCTTCTCCTCAGCGTTGGTCACTGGCCGTCGTTTTACATGACTGACTGANNNNNNNNNNNNNNNNNNNN
yggW,acuI,yehU,yehT,ybiO,mscL	TTCGTCTTCACCTCGAGCACTTCGGATAGACTCAGGAAGC	Mutated Wild Type Sequence		ACAATAGACAGACCCATGCATATTAGGCTTCTCCTCAGCGGCCTTCACTGGCCGTCGTTTTACATGACTGACTGANNNNNNNNNNNNNNNNNNNN
zapB,waaA-coaD,coaA,yjjJ,groSL,pyrLBI	TTCGTCTTCACCTCGAGCACCCATTGATAGATTCGCTCGC	Mutated Wild Type Sequence		GAGTCGAGCTAGCATAGGAGTATTAGGCTTCTCCTCAGCGAATTTCACTGGCCGTCGTTTTACATGACTGACTGANNNNNNNNNNNNNNNNNNNN
RplKAJL-rpoBC,yodB,atpI,msyB,ndk,thrLABC	TTCGTCTTCACCTCGAGCACTTTTCTACTTTCCGGCTTGC	Mutated Wild Type Sequence		TTGTGGGAGCTTCTTACCATTATTAGGCTTCTCCTCAGCGACAATCACTGGCCGTCGTTTTACATGACTGACTGANNNNNNNNNNNNNNNNNNNN
tig,tff,maoP,poxB,rspA,mscM	TTCGTCTTCACCTCGAGCACATGACTATTGGGGTCGTACC	Mutated Wild Type Sequence		TCGTACGGGAATGACCATAGTATTAGGCTTCTCCTCAGCGTAAATCACTGGCCGTCGTTTTACATGACTGACTGANNNNNNNNNNNNNNNNNNNN
arcA,tar,dpiBA,araAB,araC,xylF	TTCGTCTTCACCTCGAGCACTCGACAATAGTTGAGCCCTT	Mutated Wild Type Sequence		AGACACAACGTAGCCGATTATATTAGGCTTCTCCTCAGCGCGGTTCACTGGCCGTCGTTTTACATGACTGACTGANNNNNNNNNNNNNNNNNNNN
xylA,dicA,dicC,dicB,ompR,xapAB	TTCGTCTTCACCTCGAGCACGAGCCATGTGAAATGTGTGT	Mutated Wild Type Sequence		CGGACTAAAGGATCGAGTCATATTAGGCTTCTCCTCAGCGGCCATCACTGGCCGTCGTTTTACATGACTGACTGANNNNNNNNNNNNNNNNNNNN
ilvC,asnA,idnK,dinJ,yjiY,motAB	TTCGTCTTCACCTCGAGCACCGTATACGTAAGGGTTCCGA	Mutated Wild Type Sequence		CATCGGATAACACAAAGCGTTATTAGGCTTCTCCTCAGCGGGCCTCACTGGCCGTCGTTTTACATGACTGACTGANNNNNNNNNNNNNNNNNNNN
ftsK,cra,uvrD,adiY,znuCB,znuA	TTCGTCTTCACCTCGAGCACTTATGATGTCCGGATACCCG	Mutated Wild Type Sequence		GATGTATACTCCACCGTGGTTATTAGGCTTCTCCTCAGCGCACCTCACTGGCCGTCGTTTTACATGACTGACTGANNNNNNNNNNNNNNNNNNNN
zupT,pitA,ecnB,leuABCD	TTCGTCTTCACCTCGAGCACTCTTAGAAATCCACGGGTCC	Mutated Wild Type Sequence		TGAGATATGTACCTGGTGCCTATTAGGCTTCTCCTCAGCGATTGTCACTGGCCGTCGTTTTACATGACTGACTGANNNNNNNNNNNNNNNNNNNN
