## Supplementary Table 2 for "Deciphering the regulatory genome of *Escherichia coli*, one hundred promoters at a time"

gene	location	type
acuI	10	70
acuI	90	70
aegA	106	70
adiY	134	70
aphA	104	70
araAB	102	70
araC	83	70
arcA	16	38
arcA	103	70
arcB	104	70
asnA	105	70
bdcR	105	70
coaA	103	70
cra	103	70
dicC	104	70
dinJ	104	70
dnaE	104	24
dpiBA	91	70
dusC	92	70
ecnB	104	70
fdhE	103	70
ftsK	104	38
groSL	100	32
groSL	134	70
hicB	104	70
holC	101	32
hslU	105	32
htrB	105	38
iap	103	38
iap	148	38
ilvC	107	70
maoP	94	70
minC	103	70
modE	89	70
mscK	101	38
mscL	102	38
mscM	150	54
ompR	104	70
pcm	104	70
pit	102	70
poxB	103	38
rapA	105	70
rapA	12	38
rcsF	53	38
rcsF	104	70
rlmA	106	70
rlmA	51	70
rspA	120	38
rumB	104	70
sbcB	104	70
sdaB	96	70
sdiA	61	70
tff-rpsB-tsf	103	70
tff-rpsB-tsf	31	70
thiM	104	70
thrLABC	101	70
tig	104	70
uvrD	103	70
WaaA-coaD	102	70
xylA	107	70
xylF	103	70
ybdG	104	70
ybeZ	144	70
ybeZ	101	32
ybiO	134	38
ybiO	117	70
ybjL	104	38
ybjL	57	70
ybjL	135	70
ybjT	103	70
ybjT	125	70
ycbZ	107	70
ycbZ	104	70
ycbZ	90	70
ycgB	104	38
ydhO	127	70
ydjA	102	70
ydjA	132	24
yecE	114	70
yecE	82	70
yedJ	85	70
yedJ	104	70
yedK	128	70
yedK	140	38
yehS	123	70
yehT	104	70
yehT	127	38
yehU	107	70
yehU	151	70
yeiQ	103	70
yfhG	147	70
ygdH	103	70
ygeR	105	70
yggW	101	32
ygjP	92	70
yicI	120	70
yjjJ	127	70
ykgE	74	70
ykgE	140	70
ymgG	103	70
ynaI	104	70
yqhC	155	70
zapB	102	70
znuA	151	70
znuCB	104	70
znuCB	27	70
